# A SHERLOCK toolbox for eco-epidemiological surveillance of African trypanosomes in domestic pigs from Western Africa

**DOI:** 10.1101/2025.03.14.643090

**Authors:** Roger-Junior Eloiflin, Elena Pérez-Antón, Aïssata Camara, Annick Dujeancourt- Henry, Salimatou Boiro, Martial N’Djetchi, Mélika Taoré, Mathurin Koffi, Dramane Kaba, Yann Le Pennec, Bakary Doukouré, Abdoulaye Dansy Camara, Moïse Kagbadouno, Pascal Campagne, Mamadou Camara, Vincent Jamonneau, Sophie Thevenon, Jean-Mathieu Bart, Lucy Glover, Brice Rotureau

## Abstract

Animal African trypanosomosis (AAT), caused by protist parasites of the genus *Trypanosoma,* puts upward of a million head of livestock at risk across 37 countries in Africa. The economic impact of AAT and the presence of human-infectious trypanosomes in animals place a clear importance on improving diagnostics for animal trypanosomes to map the distribution of the veterinary parasites and identify reservoirs of human-infectious trypanosomes. We have adapted the CRISPR-based detection toolkit SHERLOCK (Specific High-sensitivity Enzymatic Reporter unLOCKing) for trypanosomatid parasites responsible for AAT (SHERLOCK4AAT) including Pan-trypanosomatid, *Trypanozoon*, *T. vivax*, *T. congolense*, *T. theileri*, *T. simiae* and *T. suis* assays. To test the applicability of this technique in the field, we analysed dried blood spots collected from 200 farm and 224 free-ranging pigs in endemic and historical human African trypanosomiasis foci in Guinea and Côte d’Ivoire, respectively. The results revealed that SHERLOCK4AAT can detect and discriminate between trypanosome species involved in multiple infections with a high sensitivity. 62.7 % [58.1, 67.3] of pigs were found infected with at least one trypanosome species. *T. brucei gambiense*, a human-infectious trypanosome, was found in one animal at both sites, highlighting the risk that these animals may act as persistent reservoirs. These data suggest that, due to their proximity to humans and their attractiveness to tsetse flies, pigs could act as sentinels to monitor *T. b. gambiense* circulation using the SHERLOCK4AAT toolbox.
