## Supplementary material for "A SHERLOCK toolbox for eco-epidemiological surveillance of African trypanosomes in domestic pigs from Western Africa": Sup Table 1

### Sheet: Supplementary Table 1
	Purpose of alignment	Sequences used in Clustal Omega
		Organisms		Reference sequences
	18S rRNA identity	Microsporidia (Nosema adalia)		KC412706.1
		Ciliophora (Vorticella sp.)		DQ487201.2
		Haemosporida (Plasmodium falciparum)		XR_002966679.1
		Diplomonadida (Giargia intestinalis)		XR_005248679.1
		Symbiontida (Calkinsia aureus)		EU753419.1
		Diplonemea (Diplonema ambulator)		AY425009.1
		Euglenida (Euglena sanguinea)		JQ281806.1
		Kinetoplastea	Trypanosoma (T) brucei brucei	XR_002989632.1
			Leishmania major	GQ332361.1
			T. vivax	EU477537.1
			T. cruzi	AJ009147.1
			T. congolense	AJ009146.1
			T. theileri	AJ009163.1
			T. simiae	AJ404608.1
			T. suis	MK962702.1
	GAPDH identity	Haemosporida (Plasmodium ovale)		KP050392.1
		Diplomonadida (Giargia intestinalis)		M88062.1
		Euglenida (Euglena sp.)		AJ312943.1
		Diplonemea (Diplonema sp. ATCC 50225)		AY033585.1
		Kinetoplastea	T. brucei rhodesiense	AJ620284.1
			Leishmania chagasi	KJ697706.1
			T. vivax	OQ658688.1
			T. congolense	OQ658683.1
			T. theileri	KU587668.1
			T. simiae	MK120173.1
			T. suis	MK962702.1
	Search for single nucleotide polymorphisms (SNPs)	T. b. brucei		XR_002989632.1
				XR_002989946.1
				XR_002989954.1
				XR_002989955.1
				XR_002989971.1
				XR_002989979.1
				XR_002989987.1
				XR_002989995.1
				XR_002990058.1
				Tb427.03.3447
		T. b. gambiense		KX007996.1
				AJ009141.1
				AB301938.1
		T. b. rhodesiense		AJ009142.1
				KX007997.1
				AB301939.1
		T. evansi		KY114579.1
				KY114578.1
				KY114577.1
				KY114576.1
				KY114575.1
				AY912269.1
				AY912268.1
				AJ009154.1
				KY114580.1
				AY904050.1
				KR858266.1
				KR858265.1
				KR858264.1
				KR858263.1
				KR858262.1
		T. equiperdum		AJ009153.1
				KY609968.1
				LC386047.1
				LC386046.1
				LC386045.1
				LC386044.1
				LC386043.1
				LC386042.1
				LC386041.1
				LC386040.1
				LC386039.1
				KY609969.1
				KT023565.1
		T. vivax		TvY486_0807240
		T. congolense		KP307025.1
				KP307026.1
				KP307024.1
				AJ009146.1
				AJ009145.1
				AJ009144.1
				AF129438.1
				U22317.1
				U22319.1
				U22315.1
				AJ223563.1
				MW364096.1
		T. theileri		AJ009163.1
				AJ009164.1
				JX178186.1
				JX178189.1
				JX178185.1
				AB569250.1
				AB569249.1
		T. simiae		KR024686.1
				KP307021.1
				KP307022.1
				AJ223569.1
				AJ009162.1
				AJ404608.1
		T. suis		MK962723.1
				MK962702.1
				MK962726.1
				MK962727.1
				MK962721.1
				MK962725.1
				MK962712.1
				MK962724.1
				MK962728.1
				MK962722.1
