## Supplementary material for "A SHERLOCK toolbox for eco-epidemiological surveillance of African trypanosomes in domestic pigs from Western Africa": Sup Table 2

### Sheet: Supplementary Table 2
SHERLOCK assay	Reference sequence	RPA forward primer with T7 promoter overhang			RPA reverse primer			crRNA template (spacer + DR + T7 promoter)				Comments
		name	sequence (5'>3')	region	name	sequence (5'>3')	region	name	sequence (5'>3')	region		Selected RPA primer pairs and crRNAs templates are highlighted
18S Pan-trypanosomatid	XR_002989632.1 (TB927_01.rRNA.1)	18S P-tryd Fw A	GAAATTAATACGACTCACTATAGGGTTTAATTTGACTCAACACGGGGAAC	1535 - 1559	18S P-tryd Rv A	GGAATCAACCAAACAAATCACTCCA	1648 - 1672	1	AGATCCGGACAGGGTGAGGATTGACAGAGTTTTAGTCCCCTTCGTTTTTGGGGTAGTCTAAATCCCCTATAGTGAGTCGTATTAATTTC	1566 - 1593
								2	GAGTGTTCTTTCTCGATCCCCTGAATGGGTTTTAGTCCCCTTCGTTTTTGGGGTAGTCTAAATCCCCTATAGTGAGTCGTATTAATTTC	1596 - 1623
								3	ATGGTGGTGCATGGCCGCTTTTGGTCGGGTTTTAGTCCCCTTCGTTTTTGGGGTAGTCTAAATCCCCTATAGTGAGTCGTATTAATTTC	1620 - 1647
18S Pan-Trypanozoon	XR_002989632.1 (TB927_01.rRNA.1)	18S Zoon Fw A	GAAATTAATACGACTCACTATAGGGCTCGGCCCCAATTTATTTATCAATTTAC	1318 - 1345	18S Zoon Rv A	GAAGAAGTAAGAAACGTGCTGAGGATA	1407 - 1433	1	TATCACCCCCGGTTCCCTCTTTTGAGGTGTTTTAGTCCCCTTCGTTTTTGGGGTAGTCTAAATCCCCTATAGTGAGTCGTATTAATTTC	1356 - 1383
		18S Zoon Fw B	GAAATTAATACGACTCACTATAGGGGGCCCCAATTTATTTATCAATTTACGTG	1321 - 1348	18S Zoon Rv B	AGAAGTAAGAAACGTGCTGAGGATATT	1405 - 1431
								2	CTCTTTTGAGGTTCTTCCGGGGTTTTTTGTTTTAGTCCCCTTCGTTTTTGGGGTAGTCTAAATCCCCTATAGTGAGTCGTATTAATTTC	1372 - 1399
		18S Zoon Fw C	GAAATTAATACGACTCACTATAGGGCCCCAATTTATTTATCAATTTACGTGCC	1323 - 1350	18S Zoon Rv C	AAGAAGTAAGAAACGTGCTGAGGATATT	1405 - 1432
18S T. congolense-specific	AJ009146.1	18S Tcg Fw A	GAAATTAATACGACTCACTATAGGGCGCATTATTGGATAACTTGGCGAAA	116 - 140	18S Tcg Rv A	GGCGTTGGTCTTAATTTCATTCATT	246 - 222	1	TCCCTGCTACGGCCGCGGGGTGACTCGCGTTTTAGTCCCCTTCGTTTTTGGGGTAGTCTAAATCCCCTATAGTGAGTCGTATTAATTTC	175 - 202
								2	TACGGCCGCGGGGTGACTCGCGGTCACGGTTTTAGTCCCCTTCGTTTTTGGGGTAGTCTAAATCCCCTATAGTGAGTCGTATTAATTTC	182 - 209
								3	CTCGCGGTCACGGGACGTCCTGCGAATGGTTTTAGTCCCCTTCGTTTTTGGGGTAGTCTAAATCCCCTATAGTGAGTCGTATTAATTTC	203 - 221
								4	CGGCCGCGGGGTGACTCGCGGTCACGGGGTTTTAGTCCCCTTCGTTTTTGGGGTAGTCTAAATCCCCTATAGTGAGTCGTATTAATTTC	181 - 208
								5	GCTACGGCCGCGGGGTGACTCGCGGTCAGTTTTAGTCCCCTTCGTTTTTGGGGTAGTCTAAATCCCCTATAGTGAGTCGTATTAATTTC	177 - 204
								6	TGCTACGGCCGCGGGGTGACTCGCGGTCGTTTTAGTCCCCTTCGTTTTTGGGGTAGTCTAAATCCCCTATAGTGAGTCGTATTAATTTC	176 - 203
								7	CTGCTACGGCCGCGGGGTGACTCGCGGTGTTTTAGTCCCCTTCGTTTTTGGGGTAGTCTAAATCCCCTATAGTGAGTCGTATTAATTTC	175 - 202
								8	CCTGCTACGGCCGCGGGGTGACTCGCGGGTTTTAGTCCCCTTCGTTTTTGGGGTAGTCTAAATCCCCTATAGTGAGTCGTATTAATTTC	174 - 201
								9	TTCCCTGCTACGGCCGCGGGGTGACTCGGTTTTAGTCCCCTTCGTTTTTGGGGTAGTCTAAATCCCCTATAGTGAGTCGTATTAATTTC	174 - 201 (AJ009144.1)
								10	TTTTCCCTGCTACGGCCGCGGGGTGACTGTTTTAGTCCCCTTCGTTTTTGGGGTAGTCTAAATCCCCTATAGTGAGTCGTATTAATTTC	172 - 199 (AJ009144.1)
IFX T. vivax-specific	HE573024.1 (TvY486_0807240)	IFX Fw A	GAAATTAATACGACTCACTATAGGGAAACTTTTGCATCGCTTTTATGCTG	57 - 81	IFX Rv A	ATGTATCGATTTCCTCTGCTACACA	160 - 184	1	ATGTTTCTTCGGTTCTGCCCTGTTTTCGGTTTTAGTCCCCTTCGTTTTTGGGGTAGTCTAAATCCCCTATAGTGAGTCGTATTAATTTC	82 - 109
								2	CCATGCGCTGCCACGAGCCACCGACGCCGTTTTAGTCCCCTTCGTTTTTGGGGTAGTCTAAATCCCCTATAGTGAGTCGTATTAATTTC	110 - 137
								3	GACGCCCCCCCAACTATCAGCAACGTGTGTTTTAGTCCCCTTCGTTTTTGGGGTAGTCTAAATCCCCTATAGTGAGTCGTATTAATTTC	132 - 159
		IFX Fw B	GAAATTAATACGACTCACTATAGGGATAAGGTCGCAGTACAGCTCAATAA	686 - 710	IFX Rv B	CATCAAGTATATCAGACAACAGCACATA	793 - 820	4	ACATTACTTCCAATAGGACATGGGCCGGGTTTTAGTCCCCTTCGTTTTTGGGGTAGTCTAAATCCCCTATAGTGAGTCGTATTAATTTC	713 - 740
								5	TTGCAAACTAGCGGAATATCACGGGCAGGTTTTAGTCCCCTTCGTTTTTGGGGTAGTCTAAATCCCCTATAGTGAGTCGTATTAATTTC	741 - 768
								6	GCAGATGAATTTTGTGTTTATGGGCTTTGTTTTAGTCCCCTTCGTTTTTGGGGTAGTCTAAATCCCCTATAGTGAGTCGTATTAATTTC	765 - 792
18S T. theileri-specific	AJ009163.1	18S Th Fw A	GAAATTAATACGACTCACTATAGGGCCGTGTCGGTGTTGATGAGCTTCGGCCCATC	1014 - 1044	18S Th Rv A	TGTAGTTCGTCTTGGCGCGGTCTAAGAATT	1158 - 1129	1	CGCCTTCCCGTGACTCACGGCATCCAGGAAGTTTTAGTCCCCTTCGTTTTTGGGGTAGTCTAAATCCCCTATAGTGAGTCGTATTAATTTC	1052 - 1081
								2	CGCCTTCTCGTGACTCACGGCATCCAGGAAGTTTTAGTCCCCTTCGTTTTTGGGGTAGTCTAAATCCCCTATAGTGAGTCGTATTAATTTC
18S T. simiae-specific	AJ404608.1	18S Ts Fw	GAAATTAATACGACTCACTATAGGGCACAAACTTACGTGCCTATTCTGCC	1246 - 1270	18S Ts Rv	CCTCAAAGCTTTCGCGTGAATGAGT	1346 - 1322	1	GGGTCGCCTCGCGCGGCCCGCATACGGGGTTTTAGTCCCCTTCGTTTTTGGGGTAGTCTAAATCCCCTATAGTGAGTCGTATTAATTTC	1273 - 1300
gGAPDH T. suis-specific	MK962702.1	gGAPDH Tsu Fw	GAAATTAATACGACTCACTATAGGGAATGAAGGTGAGGTCAACAACAGACAC	502 - 528	gGAPDH Tsu Rv	TGCAGCTCTGAACATCATCCCC	387 - 408	1	CCGACGGCCCTTGCAGCGCCAGTTGTACGTTTTAGTCCCCTTCGTTTTTGGGGTAGTCTAAATCCCCTATAGTGAGTCGTATTAATTTC	410 - 437
