## Supplementary material for "A SHERLOCK toolbox for eco-epidemiological surveillance of African trypanosomes in domestic pigs from Western Africa": Sup Table 3

### Sheet: Supplementary Table 3
SHERLOCK assay	Reference sequence	Positive Control Name	RPA Forward primer with T7 promoter overhang			RPA Reverse primer			Amplified fragment
			Primer name	Sequence (5'>3')	Target region	Primer name	Sequence (5'>3')	Target region
18S Pan-trypanosomatid	XR_002989632.1 (TB927_01.rRNA.1)	18S Pan-trypanosomartid A	18S RPA A Fw	GAAATTAATACGACTCACTATAGGGCTCGGCCCCAATTTATTTATCAATTTAC	1318 - 1345	18S FL Rv	TCTATTGAAGCAATATCGGTGAACT	2159 - 2183	1318 - 2183 (859 nt)
		18S Pan-trypanosomartid C	18S RPA C Fw	GAAATTAATACGACTCACTATAGGGCCCCAATTTATTTATCAATTTACGTGCC	1323 - 1350				1323 - 2183 (854 nt)
18S Pan-Trypanozoon	XR_002989632.1 (TB927_01.rRNA.1)	18S Pan-Trypanozoon 1	18S FL Fw	GAAATTAATACGACTCACTATAGGGGCATTACTGGATAACTTGGCGAAAC	117 - 141	18S FL Rv	TCTATTGAAGCAATATCGGTGAACT	2159 - 2183	117 - 2183 (2066 nt)
		18S Pan-Trypanozoon 2				18S RPA P-tryds 1 Rv	GGAATCAACCAAACAAATCACTCCA	1648 - 1672	117 - 1672 (1564 nt)
18S T. congolense-specific	AJ009146.1	18S T. congolense-specific A	FL 18S Tcg Fw A	GAAATTAATACGACTCACTATAGGGGCTTGTTTCAAGGACTTAGCCATG	8 - 31	FL 18S Tcg Rv	TAGTCACAGTAAAAATCACGGACGC	836 - 860	8 - 860 (853 nt)
		18S T. congolense-specific B	FL 18S Tcg Fw B	GAAATTAATACGACTCACTATAGGGGGTCTCCGCATTATTGGATAACTTG	110 - 134				110 - 860 (751 nt)
IFX T. vivax-specific	HE573024.1 (TvY486_0807240)	IFX C	IFX RPA A Fw	GAAATTAATACGACTCACTATAGGGAAACTTTTGCATCGCTTTTATGCTG	57 - 81	IFX RPA C Rv	TAGTAAAATCCCTTAGAGTGCTTCCAA	947 - 973	57 - 973 (917 nt)
		IFX E	IFX RPA A Fw	GAAATTAATACGACTCACTATAGGGAAACTTTTGCATCGCTTTTATGCTG	57 - 81	IFX RPA E Rv	ATCTCTTCTTCACTACCAGAAGTACCTA	1517 - 1544	57 - 1544 (1488 nt)
